# ADAR-Sense: an open-access, species-agnostic web tool for automated, user-customisable ADAR-based RNA sensor design

**DOI:** 10.64898/2026.04.16.719097

**Authors:** Henry Sserwadda, Kyemyung Park, Yong-Hee Kim, Hyun Je Kim, Chung-Gyu Park

## Abstract

**Background:** Engineered synthetic RNAs enable cellular control by sensing and responding to intracellular biomolecules. Recently developed sense-edit-switch RNAs (sesRNAs) based on Adenosine Deaminase Acting on RNA (ADAR)—which edits a stop codon to switch on custom payload translation in the presence of a target RNA—are consistently functional across different species. The ability of sesRNAs to couple bespoke payload translation to the presence of cell type-specific transcripts will usher in an era of precise cell-targeted biotechnological interventions.

**Results:** To expedite the generation of sesRNAs, we develop ADAR-Sense—a universal web tool for automated sensor design based on user-defined sensor length, sensor-target RNA mismatch number, mismatch proximity to the ADAR-editable stop codon, and targeted custom element inclusion for improved ADAR recruitment and subsequent payload induction.

**Conclusions:** Compared to current tools, the simplicity and flexibility of ADAR-Sense will streamline the design and screening of sesRNAs in new cell types and conditions, supporting the swift adoption of this sensing platform in both basic and translational research.
