## Supplementary files 1-3 for "ADAR-Sense: an open-access, species-agnostic web tool for automated, user-customisable ADAR-based RNA sensor design": Supp3.xls

### Sheet: 2026-04-03T05-04_export
	TargetID	Target sequence	Reverse complement	Edited Reverse complement	Start codons (# and pos)	Stop codons (# and pos)	Sensor	Sensor-custom
0	target1-frame1	ATCATCCCTGCATCCACTGGTGCTGCCAAGGCTGTGGGCAAGGTCATCCCAGAGCTGAACGGGAAGCTCACTGGCATGGCCTTCCGTGTTCCTACCCCC	GGGGGTAGGAACACGGAAGGCCATGCCAGTGAGCTTCCCGTTCAGCTCTGGGATGACCTTGCCCACAGCCTTGGCAGCACCAGTGGATGCAGGGATGAT	GGGGGTAGGAACACGGAAGGCCATGCCAGTGAGCTTCCCGTTCAGCTCTGGGATGACCTTGCCCACAGCCTTGGCAGCACCAGTGGATGCAGGGATGAT	0 [None]	0 [None]	GGGGGTAGGAACACGGAAGGCCATGCCAGTGAGCTTCCCGTTCAGCTCTAGGATGACCTTGCCCACAGCCTTGGCAGCACCAGTGGATGCAGGGATGAT	GGGGGTAGGAACACGGAAtcgacgcaggaccaccgcgtcGCCAGTGAGCTTCCCGTTCAGCTCTAGGATGACCTTGCCCACAGCCTTGGCAtcgacgcaggaccaccgcgtcGTGGATGCAGGGATGAT
1	target2-frame1	GCCAAGTATGATGACATCAAGAAGGTGGTGAAGCAGGCATCTGAGGGCCCACTGAAGGGCATCTTGGGCTACACTGAGGACCAGGTTGTCTCCTGCGAC	GTCGCAGGAGACAACCTGGTCCTCAGTGTAGCCCAAGATGCCCTTCAGTGGGCCCTCAGATGCCTGCTTCACCACCTTCTTGATGTCATCATACTTGGC	GTCGCAGGAGACAACCTGGTCCTCAGTGTAGCCCAAGATGCCCTTCAGTGGGCCCTCAGATGCCTGCTTCACCACCTTCTTGATGTCATCATACTTGGC	0 [None]	0 [None]	GTCGCAGGAGACAACCTGGTCCTCAGTGTAGCCCAAGATGCCCTTCAGTAGGCCCTCAGATGCCTGCTTCACCACCTTCTTGATGTCATCATACTTGGC	GTCGCAGGAGACAACCTGtcgacgcaggaccaccgcgtcAGTGTAGCCCAAGATGCCCTTCAGTAGGCCCTCAGATGCCTGCTTCACCACCtcgacgcaggaccaccgcgtcATGTCATCATACTTGGC
2	target4-frame2	ACCCCTTCATTGACCTCAACTACATGGTCTACATGTTCCAGTATGACTCCACTCACGGCAAATTCAACGGCACAGTCAAGGCCGAGAATGGGAAGCTTG	CAAGCTTCCCATTCTCGGCCTTGACTGTGCCGTTGAATTTGCCGTGAGTGGAGTCATACTGGAACATGTAGACCATGTAGTTGAGGTCAATGAAGGGGT	CAAGCTTCCCATTCTCGGCCTTCACTGTGCCGTTCAATTTGCCGTGAGTGGAGTCATACTGGAACATGTAGACCATGTAGTTCAGGTCAATCAAGGGGT	0 [None]	4 [7, 11, 27, 30]	CAAGCTTCCCATTCTCGGCCTTCACTGTGCCGTTCAATTTGCCGTGAGTAGAGTCATACTGGAACATGTAGACCATGTAGTTCAGGTCAATCAAGGGGT	CAAGCTTCCCATTCTCGGtcgacgcaggaccaccgcgtcCTGTGCCGTTCAATTTGCCGTGAGTAGAGTCATACTGGAACATGTAGACCATtcgacgcaggaccaccgcgtcCAGGTCAATCAAGGGGT
3	target11-frame2	AGGGTGGAGCCAAAAGGGTCATCATCTCCGCCCCTTCTGCCGATGCCCCCATGTTTGTGATGGGTGTGAACCACGAGAAATATGACAACTCACTCAAGA	TCTTGAGTGAGTTGTCATATTTCTCGTGGTTCACACCCATCACAAACATGGGGGCATCGGCAGAAGGGGCGGAGATGATGACCCTTTTGGCTCCACCCT	TCTTCAGTGAGTTGTCATATTTCTCGTGGTTCACACCCATCACAAACATGGGGGCATCGGCAGAAGGGGCGGAGATCATCACCCTTTTGGCTCCACCCT	0 [None]	3 [1, 25, 26]	TCTTCAGTGAGTTGTCATATTTCTCGTGGTTCACACCCATCACAAACATAGGGGCATCGGCAGAAGGGGCGGAGATCATCACCCTTTTGGCTCCACCCT	TCTTCAGTGAGTTGTCATtcgacgcaggaccaccgcgtcCGTGGTTCACACCCATCACAAACATAGGGGCATCGGCAGAAGGGGCGGAGATtcgacgcaggaccaccgcgtcCCTTTTGGCTCCACCCT
4	target19-frame2	ATGGCCGTGGGGCTGCCCAGAACATCATCCCTGCATCCACTGGTGCTGCCAAGGCTGTGGGCAAGGTCATCCCAGAGCTGAACGGGAAGCTCACTGGCA	TGCCAGTGAGCTTCCCGTTCAGCTCTGGGATGACCTTGCCCACAGCCTTGGCAGCACCAGTGGATGCAGGGATGATGTTCTGGGCAGCCCCACGGCCAT	TGCCAGTCAGCTTCCCGTTCAGCTCTGGGATCACCTTGCCCACAGCCTTGGCAGCACCAGTGGATCCAGGGATCATGTTCTGGGCAGCCCCACGGCCAT	1 [21]	3 [2, 10, 24]	TGCCAGTCAGCTTCCCGTTCAGCTCTGGGATCACCTTGCCCACAGCCTTAGCAGCACCAGTGGATCCAGGGATCATGTTCTGGGCAGCCCCACGGCCAT	TGCCAGTCAGCTTCCCGTtcgacgcaggaccaccgcgtcCTGGGATCACCTTGCCCACAGCCTTAGCAGCACCAGTGGATCCAGGGATCATtcgacgcaggaccaccgcgtcGGCAGCCCCACGGCCAT
5	target21-frame2	CCCCCAATGTGTCCGTCGTGGATCTGACGTGCCGCCTGGAGAAACCTGCCAAGTATGATGACATCAAGAAGGTGGTGAAGCAGGCATCTGAGGGCCCAC	GTGGGCCCTCAGATGCCTGCTTCACCACCTTCTTGATGTCATCATACTTGGCAGGTTTCTCCAGGCGGCACGTCAGATCCACGACGGACACATTGGGGG	GTGGGCCCTCAGATCCCTGCTTCACCACCTTCTTCATGTCATCATACTTGGCAGGTTTCTCCAGGCGGCACGTCAGATCCACGACGGACACATTGGGGG	1 [4]	1 [11]	GTGGGCCCTCAGATCCCTGCTTCACCACCTTCTTCATGTCATCATACTTAGCAGGTTTCTCCAGGCGGCACGTCAGATCCACGACGGACACATTGGGGG	GTGGGCCCTCAGATCCCTtcgacgcaggaccaccgcgtcCCACCTTCTTCATGTCATCATACTTAGCAGGTTTCTCCAGGCGGCACGTCAGtcgacgcaggaccaccgcgtcGACGGACACATTGGGGG
6	target22-frame2	CTGAGGACCAGGTTGTCTCCTGCGACTTCAACAGCAACTCCCACTCTTCCACCTTCGATGCCGGGGCTGGCATTGCTCTCAATGACAACTTTGTCAAGC	GCTTGACAAAGTTGTCATTGAGAGCAATGCCAGCCCCGGCATCGAAGGTGGAAGAGTGGGAGTTGCTGTTGAAGTCGCAGGAGACAACCTGGTCCTCAG	GCTTCACAAAGTTGTCATTCAGAGCAATGCCAGCCCCGGCATCGAAGGTGGAAGAGTGGGAGTTGCTGTTCAAGTCGCAGGAGACAACCTGGTCCTCAG	0 [None]	3 [1, 6, 23]	GCTTCACAAAGTTGTCATTCAGAGCAATGCCAGCCCCGGCATCGAAGGTAGAAGAGTGGGAGTTGCTGTTCAAGTCGCAGGAGACAACCTGGTCCTCAG	GCTTCACAAAGTTGTCATtcgacgcaggaccaccgcgtcCAATGCCAGCCCCGGCATCGAAGGTAGAAGAGTGGGAGTTGCTGTTCAAGTCtcgacgcaggaccaccgcgtcGACAACCTGGTCCTCAG
7	target3-frame3	TGTCGTGGAGTCTACTGGTGTCTTCACCACCATGGAGAAGGCCGGGGCCCACTTGAAGGGTGGAGCCAAAAGGGTCATCATCTCCGCCCCTTCTGCCGA	TCGGCAGAAGGGGCGGAGATGATGACCCTTTTGGCTCCACCCTTCAAGTGGGCCCCGGCCTTCTCCATGGTGGTGAAGACACCAGTAGACTCCACGACA	TCGGCAGAAGGGGCGGAGATCATCACCCTTTTGGCTCCACCCTTCAAGTGGGCCCCGGCCTTCTCCATCGTGGTGAAGACACCAGTAGACTCCACGACA	3 [6, 7, 22]	0 [None]	TCGGCAGAAGGGGCGGAGATCATCACCCTTTTGGCTCCACCCTTCAAGTAGGCCCCGGCCTTCTCCATCGTGGTGAAGACACCAGTAGACTCCACGACA	TCGGCAGAAGGGGCGGAGtcgacgcaggaccaccgcgtcACCCTTTTGGCTCCACCCTTCAAGTAGGCCCCGGCCTTCTCCATCGTGGTGAtcgacgcaggaccaccgcgtcCAGTAGACTCCACGACA
8	target4-frame3	CATCTCCGCCCCTTCTGCCGATGCCCCCATGTTTGTGATGGGTGTGAACCACGAGAAATATGACAACTCACTCAAGATTGTCAGCAATGCATCCTGCAC	GTGCAGGATGCATTGCTGACAATCTTGAGTGAGTTGTCATATTTCTCGTGGTTCACACCCATCACAAACATGGGGGCATCGGCAGAAGGGGCGGAGATG	GTGCAGGATGCATTGCTGACAATCTTGAGTGAGTTGTCATATTTCTCGTGGTTCACACCCATCACAAACATCGGGGCATCGGCAGAAGGGGCGGAGATC	2 [23, 32]	0 [None]	GTGCAGGATGCATTGCTGACAATCTTGAGTGAGTTGTCATATTTCTCGTAGTTCACACCCATCACAAACATCGGGGCATCGGCAGAAGGGGCGGAGATC	GTGCAGGATGCATTGCTGtcgacgcaggaccaccgcgtcTTGAGTGAGTTGTCATATTTCTCGTAGTTCACACCCATCACAAACATCGGGGtcgacgcaggaccaccgcgtcCAGAAGGGGCGGAGATC
9	target10-frame3	GGGCTACACTGAGGACCAGGTTGTCTCCTGCGACTTCAACAGCAACTCCCACTCTTCCACCTTCGATGCCGGGGCTGGCATTGCTCTCAATGACAACTT	AAGTTGTCATTGAGAGCAATGCCAGCCCCGGCATCGAAGGTGGAAGAGTGGGAGTTGCTGTTGAAGTCGCAGGAGACAACCTGGTCCTCAGTGTAGCCC	AAGTTGTCATTGAGAGCAATCCCAGCCCCGGCATCGAAGGTGGAAGAGTGGGAGTTGCTGTTGAAGTCGCAGGAGACAACCTGGTCCTCAGTGTACCCC	1 [6]	1 [31]	AAGTTGTCATTGAGAGCAATCCCAGCCCCGGCATCGAAGGTGGAAGAGTAGGAGTTGCTGTTGAAGTCGCAGGAGACAACCTGGTCCTCAGTGTACCCC	AAGTTGTCATTGAGAGCAtcgacgcaggaccaccgcgtcGCCCCGGCATCGAAGGTGGAAGAGTAGGAGTTGCTGTTGAAGTCGCAGGAGAtcgacgcaggaccaccgcgtcGGTCCTCAGTGTACCCC
